# Association between the magnitude of melatonin circadian rhythm and personality in the threespine stickleback

**DOI:** 10.1101/2023.01.30.526243

**Authors:** Morgane Anita Philippe, Nadia Aubin-Horth

**Author notes:** Corresponding author: Nadia Aubin-Horth.

## Abstract

Melatonin secretion follows a circadian pattern with a maximum level at night in many species. However, in zebrafish (*Danio rerio*, a diurnal fish species) large inter-individual variations in daily rhythmicity of melatonin levels are present and are associated with variation in behaviour. Melatonin secretion rhythm of proactive individuals that are more active and exploratory are of larger amplitude compared to reactive individuals. In threespine sticklebacks (*Gasterosteus aculeatus*), a nocturnal species, inter-individual variability of behaviour is well described. However, inter-individual variation of melatonin rhythm and its association with variation in behaviour has never been measured in this species, which would allow to test if patterns found in zebrafish can be generalized for diurnal and nocturnal species. We measured large inter-individual variation in melatonin levels and found that activity was positively correlated with plasma melatonin concentration measured at night. We did not observe any significant difference in nigh-day variation in melatonin concentration between very active and less active groups. However, we found that individuals classified as reactive based on their propensity to wall-hugging, a measure of anxiety in fish, showed large variation in melatonin between night and day, while this rhythm was not seen in proactive individuals that frequently used the centre of the aquarium. Overall, our study suggests that melatonin may directly modulate specific behaviours in wild sticklebacks, and that while interindividual variation in melatonin rhythm may be widespread in fish, different patterns of association with behaviours should be expected.
