## Supplementary table 1 for "Association between the magnitude of melatonin circadian rhythm and personality in the threespine stickleback"

ID	Distance	Time_to_freeze	Freezing	Center	Active	Pplasmapg_ml	Bbrainpg_g	JN
M1	2789,88	3,80372	20,8871	5,4051	60,5349	188,6152714	ND	Nuit
M2	2236,29	2,96957	5,60549	1,65712	57,6656	47,08714624	14,19489885	Nuit
M3	873,482	2,80274	20,9538	0,433743	31,8912	58,27545771	14,43543829	Nuit
M4	2786,92	1,23454	38,1373	4,938	61,8417	65,38119396	19,70504785	Nuit
M5	3778,24	2,26889	21,0873	2,79709	87,3992	91,21535882	21,73665718	Nuit
M6	1804,15	3,83709	65,5308	23,1385	58,8667	46,47811375	7,21241587	Jour
M7	4041,65	3,10304	4,13738	3,79803	78,4964	ND	8,997974963	Jour
M8	1172,79	1,60157	18,9185	9,25318	41,4947	ND	12,9899143	Jour
M9	1006,45	2,06869	86,0175	17,9948	46,2159	71,94382038	36,29164667	Jour
M10	1518,68	3,3366	83,2815	6,75638	54,2457	ND	14,96927853	Jour
M12	1600,78	0,300294	53,4857	28,8662	61,8195	41,53139614	15,41200455	Nuit
M13	1395,89	3,1364	77,0421	4,91575	51,9991	45,29009679	18,58274181	Nuit
M14	1248,23	3,97055	66,8321	2,84713	53,6674	61,98571836	28,85842718	Nuit
M15	1347,97	3,80372	6,94013	30,8013	59,0057	49,67356197	11,45452498	Nuit
M16	2621,87	4,93817	92,9577	8,68598	63,2264	ND	9,536478157	Jour
M17	557,189	0,233562	137,635	1,95184	21,626	18,5338	13,2550587	Jour
M18	1649,89	3,06967	59,0245	5,63866	39,5151	ND	44,95725062	Jour
M19	957,258	1,50147	34,0333	21,7984	37,7634	104,7154024	14,37304051	Jour
M20	1935,84	1,50147	27,9273	6,60068	53,1947	ND	18,97250779	Nuit
M23	792,447	5,105	40,5063	2,69143	25,4018	52,96071519	18,13245886	Nuit
M24	3624,85	2,33562	70,5357	6,33376	77,0394	66,80549009	11,11803465	Nuit
M25	1743,12	2,03533	49,2816	0,367013	50,5422	37,39675125	28,25746853	Jour
M26	3482,41	2,86948	92,5906	11,1717	83,2508	33,0748682	16,51574047	Jour
M28	1352,44	5,27183	25,1913	1,05655	53,228	16,51718158	7,642447128	Jour
M29	554,76	6,94013	4,70461	20,8753	29,1442	60,25559862	19,35910809	Jour
M30	620,13	0,867516	112,11	8,53028	26,3972	40,04081095	46,62096596	Nuit
M31	2793,94	3,03631	9,8096	6,21142	65,662	66,3208602	43,59946006	Nuit
M33	1952,38	4,47104	49,2148	26,8253	47,8952	65,94584676	37,40592872	Nuit
M34	2398,55	1,26791	21,7213	0	75,677	71,39692734	22,1327613	Nuit
M35	2119,57	8,04121	18,5849	11,7111	72,0514	110,1866841	16,13526217	Jour
M36	2762,83	3,2365	4,03729	6,88984	72,8799	37,32430006	20,61586405	Jour
M37	1292,23	6,10598	18,051	25,8466	56,5145	24,10584227	21,26681314	Jour
M38	3817,26	4,83807	28,5613	1,7739	86,2648	45,21548435	28,00277089	Jour
M39	959,903	5,70559	24,8577	2,41339	36,4122	12,59095678	34,8779046	Jour
